# An ancient subcortical circuit decides when to orient to threat in humans

**DOI:** 10.1101/2023.10.24.563636

**Authors:** Hailey A Trier, Nima Khalighinejad, Sorcha Hamilton, Caroline Harbison, Luke Priestley, Mark Laubach, Jacqueline Scholl, Matthew FS Rushworth

**Affiliations:** Wellcome Centre for Integrative Neuroimaging (WIN), Department of Experimental Psychology, Tinsley Building, Mansfield Road, Oxford OX1 3TA, University of Oxford, UK; Department of Neuroscience, American University, Washington DC, USA; Department of Psychiatry, University of Oxford, Warneford Hospital, Warneford Lane, Oxford OX3 7JX, UK; Université Claude Bernard Lyon 1, CNRS, INSERM, CRNL U1028 UMR5292, PsyR2 team, Centre Hospitalier Le Vinatier, 9678 Bron, France; Wellcome Centre for Integrative Neuroimaging (WIN), Centre for Functional MRI of the Brain (FMRIB), University of Oxford, Nuffield Department of Clinical Neurosciences, Level 6, West Wing, John Radcliffe Hospital, Oxford OX3 9DU, UK

**Author notes:** **Corresponding author:** Hailey A Trier. These authors jointly supervised this work (Jacqueline Scholl, Matthew FS Rushworth).

## Abstract

Many psychiatric symptoms have been linked to threat-related perception and learning processes. In addition, however, there may also be mechanisms for balancing effectively between threat- and reward-related behaviors and these may also vary between individuals. We investigated neural activity associated with spontaneous switching between foraging for rewards and vigilance for threats with 7T fMRI. In a virtual naturalistic environment, participants freely switched between the two modes of behavior. Switching was driven by estimates of likelihood of threat and reward. Both tracking of threat and switching to vigilance were associated with specific but distributed patterns of activity spanning habenula, dorsal raphe nucleus (DRN), anterior cingulate cortex, and anterior insula cortex. Distinct distributed patterns heralded returns to reward-oriented behavior. Individual variation in DRN activity reflected individual variation in vigilance. All activity patterns were replicated in an initially held-out portion of data.
