## Supplementary material for "An ancient subcortical circuit decides when to orient to threat in humans": Table S7

Figure	Condition	Regressor	ROI	Seed	T_stats	df	Time of avg selected peak (s)	Peak search window	Mean	SD	p_wilcoxon	z_wilcoxon	signedrank_wilcoxon	Full_model	Peak_vals_1	Peak_vals_2	Peak_vals_3	Peak_vals_4	Peak_vals_5	Peak_vals_6	Peak_vals_7	Peak_vals_8	Peak_vals_9	Peak_vals_10	Peak_vals_11	Peak_vals_12	Peak_vals_13	Peak_vals_14	Peak_vals_15	Peak_vals_16	Peak_vals_17	Peak_vals_18	Peak_vals_19	Peak_vals_20	Peak_vals_21	Peak_vals_22	Peak_vals_23
	pre-PD switch to check and switch to forage	switch to check	Hb	ACC	6.82	22	4.8	-5s-5s	0.08	0.06	0	4.14	274	switch to check + timepressure + time + reward + ROI + constant + ROI * ROI * time pressure + switch to check * time pressure + ROI * switch to check * time pressure	0.029867566	0.082890026	0.064969823	0.179198603	0.091447222	0.081217942	0.153164394	0.091721141	0.040693983	0.155578416	0.019205396	0.092607102	0.000729202	0.037707003	0.056694694	0.045539514	0.017592542	-0.007584517	0.090641295	0.162432087	0.185624094	0.063926427	0.131858513
	pre-PD switch to check and switch to forage	timepressure	Hb	ACC	4.02	22	5	-5s-5s	0.06	0.07	0.001	3.28	246	switch to check + timepressure + time + reward + ROI + constant + ROI * ROI * time pressure + switch to check * time pressure + ROI * switch to check * time pressure	0.028215814	-0.020925191	0.066604258	0.011436906	-0.004305096	0.045920331	0.227583912	-0.017574064	0.094868146	0.081803858	0.084948334	0.212068086	0.077044877	0.076858901	-0.003488442	-0.047405289	-0.004368786	0.157791114	0.112462728	0.026976269	0.075348962	0.009015125	0.076479346
	pre-PD switch to check and switch to forage	time	Hb	ACC	1.3	22	-3.73	-5s-5s	0.01	0.05	0.224	1.22	178	switch to check + timepressure + time + reward + ROI + constant + ROI * ROI * time pressure + switch to check * time pressure + ROI * switch to check * time pressure	-0.065989725	-0.049780001	0.006581703	0.099531658	-0.063721655	0.049852273	0.053856251	-0.000145697	-0.038770132	-0.0013441	0.062284167	0.045171799	0.111563822	0.0442646	0.05261979	0.009412747	-0.065827448	-0.045622565	0.076646906	0.020355721	0.060635394	-0.032271486	0.005209476
	pre-PD switch to check and switch to forage	reward	Hb	ACC	1.59	22	1.37	-5s-5s	0.02	0.07	0.055	1.92	201	switch to check + timepressure + time + reward + ROI + constant + ROI * ROI * time pressure + switch to check * time pressure + ROI * switch to check * time pressure	0.039959253	0.05858624	0.026103531	-0.146374736	-0.038838098	0.064035875	0.005619116	0.005742805	0.055287844	0.085327381	0.05154488	0.091391364	0.094905055	0.022582458	0.080636833	0.076309769	-0.07024126	0.000150615	-0.049685941	-0.126414427	0.090488422	0.049414154	0.051265181
	pre-PD switch to check and switch to forage	ROI	Hb	ACC	6.53	22	-0.39	-5s-5s	0.17	0.13	0	3.86	265	switch to check + timepressure + time + reward + ROI + constant + ROI * ROI * time pressure + switch to check * time pressure + ROI * switch to check * time pressure	0.056125035	0.352007636	0.071439473	0.157131793	0.160024287	0.139050514	0.239083008	0.235129525	0.201773155	0.103032855	0.312944623	0.067823879	0.151839525	-0.113518277	0.242322806	0.143214044	0.312052884	0.392129227	0.325500344	-0.072922288	0.102278081	0.222674033	0.145292616
	pre-PD switch to check and switch to forage	constant	Hb	ACC	3.79	22	-4.9	-5s-5s	0.04	0.05	0.002	3.07	239	switch to check + timepressure + time + reward + ROI + constant + ROI * ROI * time pressure + switch to check * time pressure + ROI * switch to check * time pressure	0.025955865	0.032070184	0.002095796	-0.057236579	0.05233621	0.026655889	0.020313685	0.127439846	0.039085915	0.111765638	-0.00089318	0.108533613	-0.040938151	0.087418584	0.098629983	0.020564604	-0.009716753	0.012840205	-0.007820156	0.024952655	0.051531953	0.087240912	0.115460289
4Aii	pre-PD switch to check and switch to forage	ROI * switch to check	Hb	ACC	4.16	22	-0.88	-5s-5s	0.05	0.06	0.001	3.28	246	switch to check + timepressure + time + reward + ROI + constant + ROI * ROI * time pressure + switch to check * time pressure + ROI * switch to check * time pressure	-0.030171911	0.032836382	0.089336324	-0.042944495	0.087699182	0.074284879	0.006163771	0.1822772	0.129762111	-0.004294192	0.102629641	0.121581636	0.047774396	0.143064857	0.026372092	0.012363172	0.055338338	0.044592432	-0.023166345	0.121475638	0.049646724	-0.024861706	0.021549868
	pre-PD switch to check and switch to forage	ROI * time pressure	Hb	ACC	-0.08	22	1.37	-5s-5s	0	0.05	0.605	-0.52	121	switch to check + timepressure + time + reward + ROI + constant + ROI * ROI * time pressure + switch to check * time pressure + ROI * switch to check * time pressure	0.047485567	0.109290158	-0.010309575	-0.009277392	0.002031674	-0.041755633	-0.040276617	-0.021351545	-0.037675334	-0.0478188	-0.05850785	-0.045135471	0.034532898	0.123054267	-0.006408692	0.060992792	-0.006212433	0.029767583	0.016745846	0.044167307	-0.075754307	-0.08293975	-0.005005173
	pre-PD switch to check and switch to forage	switch to check * time pressure	Hb	ACC	3.66	22	4.71	-5s-5s	0.05	0.06	0.003	2.95	235	switch to check + timepressure + time + reward + ROI + constant + ROI * ROI * time pressure + switch to check * time pressure + ROI * switch to check * time pressure	0.087595408	0.065128549	0.064622483	0.132174565	0.047076816	-0.021301884	-0.049746382	-0.005962269	0.047459093	0.133698603	-0.016261533	-0.05998987	0.008424038	0.148725272	0.004266731	0.043926859	0.020895758	0.094620689	0.021913719	0.086950419	0.129950116	0.004238518	0.049768205
	pre-PD switch to check and switch to forage	ROI * switch to check * time pressure	Hb	ACC	-0.51	22	-2.94	-5s-5s	-0.01	0.12	0.447	-0.76	113	switch to check + timepressure + time + reward + ROI + constant + ROI * ROI * time pressure + switch to check * time pressure + ROI * switch to check * time pressure	0.060419716	0.030913636	0.011794061	-0.047514637	-0.129679392	-0.037714241	-0.040522488	0.01211676	0.069710212	0.170069638	-0.159583313	0.057167001	-0.111463568	-0.288540259	-0.04689604	0.293106041	-0.068521059	0.056247423	-0.03562752	0.180415053	-0.081135178	-0.082574592	-0.118155273
	pre-PD switch to check and switch to forage	switch to check	DRN	AI	2.616469888	22	2.225433526	0.06s-4.98s	0.041832003	0.076675538	0.026398981	2.220291586	211	switch to check + timepressure + time + reward + ROI + constant + ROI * ROI * time pressure + switch to check * time pressure + ROI * switch to check * time pressure	-0.02836529	0.017403622	0.129238195	0.07521534	0.139195126	-0.005431181	0.015318857	0.06606512	-0.050061873	0.122001413	0.080946394	0.032556985	-0.018775194	0.007140841	-0.030835369	0.140220974	-0.006996293	-0.01368518	0.219457285	0.011416844	-0.110835977	0.067103934	0.103841485
	pre-PD switch to check and switch to forage	timepressure	DRN	AI	7.056905351	22	2.815028902	0.06s-4.98s	0.114821037	0.078031704	4.03E-05	4.106018687	273	switch to check + timepressure + time + reward + ROI + constant + ROI * ROI * time pressure + switch to check * time pressure + ROI * switch to check * time pressure	-0.039612235	0.28860333	0.113458205	0.26068434	0.207788709	0.089865375	0.131339786	0.04545451	0.083867185	0.181685986	0.130625482	0.100232026	0.09873141	0.054964103	0.093477208	0.119732054	-0.017270704	0.192725131	0.098634524	0.06334171	0.103346699	0.058536189	0.180672835
	pre-PD switch to check and switch to forage	time	DRN	AI	1.402082168	22	4.780346821	0.06s-4.98s	0.016863798	0.057682735	0.247775974	1.155768223	176	switch to check + timepressure + time + reward + ROI + constant + ROI * ROI * time pressure + switch to check * time pressure + ROI * switch to check * time pressure	0.040423944	0.042799427	-0.040269174	-0.058290809	0.027484551	-0.03712793	-0.035289381	0.037665374	0.08898968	0.000662915	0.054802086	0.035532291	-0.056677627	0.028637458	0.055940953	0.080842155	0.065912457	-0.04060911	-0.051876966	-0.085195039	0.057848719	0.141949257	0.033712124
	pre-PD switch to check and switch to forage	reward	DRN	AI	1.070537336	22	4.485549133	0.06s-4.98s	0.01385261	0.06205742	0.301085485	1.03410841	172	switch to check + timepressure + time + reward + ROI + constant + ROI * ROI * time pressure + switch to check * time pressure + ROI * switch to check * time pressure	-0.032710234	0.045478653	0.004316077	-0.064687818	-0.0561667	-0.035850566	-0.029582184	-0.051337454	0.039855732	0.053494561	-0.025637909	0.067102988	-0.059518704	0.026482904	0.083151735	0.067480964	-0.003655648	0.136258516	-0.064171533	-0.0317812	0.046011756	0.07141187	0.13266423
	pre-PD switch to check and switch to forage	ROI	DRN	AI	-2.880056264	22	0.751445087	0.06s-4.98s	-0.074366318	0.123833807	0.010623171	-2.554856072	54	switch to check + timepressure + time + reward + ROI + constant + ROI * ROI * time pressure + switch to check * time pressure + ROI * switch to check * time pressure	-0.104398462	-0.311802274	0.068305719	-0.027469545	-0.277446514	-0.143190184	-0.135737476	0.085803592	0.134842557	-0.26449272	-0.151091894	-0.010506054	-0.107743574	0.083567533	-0.216032875	-0.140460232	0.018472608	-0.108425799	0.057139045	0.003143814	-0.029274491	-0.12395474	-0.00967335
	pre-PD switch to check and switch to forage	constant	DRN	AI	-1.00292393	22	3.994219653	0.06s-4.98s	-0.011441329	0.054710718	0.429067256	-0.790788784	112	switch to check + timepressure + time + reward + ROI + constant + ROI * ROI * time pressure + switch to check * time pressure + ROI * switch to check * time pressure	-0.065095088	0.009798193	0.001598857	0.035644446	0.023949576	-0.03116028	-0.019136652	-0.018826099	-0.017989906	0.024053814	-0.031561923	0.059574926	-0.04618379	0.016929402	-0.16253926	0.062161678	0.076749165	-0.043555958	-0.097502646	0.026842978	0.021822692	-0.02998148	-0.058743222
	pre-PD switch to check and switch to forage	ROI * switch to check	DRN	AI	-0.639323681	22	3.306358382	0.06s-4.98s	-0.008137262	0.061040968	0.429067256	-0.790788784	112	switch to check + timepressure + time + reward + ROI + constant + ROI * ROI * time pressure + switch to check * time pressure + ROI * switch to check * time pressure	-0.088908643	-0.046076412	0.143945797	-0.004347039	-0.140525186	0.023754906	-0.028540853	-0.022928419	0.035117533	-0.012332525	0.043760644	0.031907339	0.012482349	0.061721672	-0.075268741	-0.045423328	-0.027940092	0.087657324	0.008938064	-0.030028932	-0.026254092	-0.06703968	-0.020828704
	pre-PD switch to check and switch to forage	ROI * time pressure	DRN	AI	-1.615473905	22	4.583815029	0.06s-4.98s	-0.033255772	0.098725878	0.260439365	-1.12535327	101	switch to check + timepressure + time + reward + ROI + constant + ROI * ROI * time pressure + switch to check * time pressure + ROI * switch to check * time pressure	0.027764272	0.02528372	-0.084965338	0.003056025	-0.023637629	-0.018369196	0.002390555	0.104173455	0.051657056	-0.090477625	-0.155734587	-0.271808461	0.034295322	-0.149449688	-0.020897948	-0.125770868	-0.148776411	0.036992675	-0.059335062	0.082898202	0.069453345	0.096804895	-0.150429461
	pre-PD switch to check and switch to forage	switch to check * time pressure	DRN	AI	-0.54288314	22	3.208092486	0.06s-4.98s	-0.007484192	0.066115382	0.465415321	-0.729958878	114	switch to check + timepressure + time + reward + ROI + constant + ROI * ROI * time pressure + switch to check * time pressure + ROI * switch to check * time pressure	0.035697529	-0.075979733	-0.011807252	-0.089942457	-0.033607988	-0.037578002	0.151147307	-0.013549005	-0.003844486	-0.110105877	0.086037342	0.016753483	0.067438989	0.05916954	-0.074502099	-0.088954657	-0.002151331	-0.084600721	-0.067534811	0.002699745	0.034084458	0.033273166	0.035720437
4Bii	pre-PD switch to check and switch to forage	ROI * switch to check * time pressure	DRN	AI	1.554035237	22	4.485549133	0.06s-4.98s	0.024280676	0.074931396	0.0480448	1.97697196	203	switch to check + timepressure + time + reward + ROI + constant + ROI * ROI * time pressure + switch to check * time pressure + ROI * switch to check * time pressure	-0.064727793	-0.147313051	0.059788276	0.042334941	0.126010414	0.074797716	0.070361566	1.09E-05	0.077379871	0.072175409	0.162466035	0.10157539	0.045904087	-0.142733924	-0.034426926	0.004000751	0.029341859	0.003110795	0.004175892	0.049693024	0.047691691	0.019325168	-0.04248654
	pre-PD switch to check (successful) and switch to forage	switch to check	SN	Hb	-4.301994256	22	7.23699422	4.98s-9.99s	-0.077157304	0.086014394	0.000233043	-3.680209341	17	switch to check + timepressure + time + reward + ROI + constant + ROI * ROI * time pressure + switch to check * time pressure + ROI * switch to check * time pressure	-0.122050617	-0.083122028	0.116334455	-0.046369996	-0.356052122	-0.014339028	-0.029381255	-0.03956217	-0.035387403	-0.041008848	-0.137434438	-0.039376067	-0.044576653	-0.187023947	-0.044208258	-0.131854315	-0.105196541	-0.04437564	-0.139376948	-0.001487192	-0.081159148	-0.086960307	-0.080649526
	pre-PD switch to check (successful) and switch to forage	timepressure	SN	Hb	2.593724473	22	4.976878613	4.98s-9.99s	0.083235576	0.153903702	0.019183213	2.341951399	215	switch to check + timepressure + time + reward + ROI + constant + ROI * ROI * time pressure + switch to check * time pressure + ROI * switch to check * time pressure	0.241518115	-0.156525132	-0.032543317	0.172757282	0.09891065	0.056645328	0.400765053	-0.027311799	0.164489384	0.168206051	-0.127981404	0.033974053	0.319178363	0.104642083	0.348888552	0.078579046	0.038012327	-0.006062877	0.078154532	-0.073617544	0.210479699	-0.142341156	-0.034399041
	pre-PD switch to check (successful) and switch to forage	time	SN	Hb	4.639329772	22	9.988439306	4.98s-9.99s	0.056190751	0.058086273	0.000469254	3.497719622	253	switch to check + timepressure + time + reward + ROI + constant + ROI * ROI * time pressure + switch to check * time pressure + ROI * switch to check * time pressure	0.058916948	0.120189832	0.053455362	0.077937843	-0.053067744	0.058270878	0.075366443	0.030111027	0.018543036	0.129211393	0.006212889	0.008477216	0.108993742	0.032040393	0.08012383	-0.00015118	-0.02346141	0.068738841	0.086855508	0.143568616	0.123430573	0.13952743	-0.050904186
	pre-PD switch to check (successful) and switch to forage	reward	SN	Hb	3.104194201	22	9.988439306	4.98s-9.99s	0.0459864	0.071046788	0.00679084	2.706930838	227	switch to check + timepressure + time + reward + ROI + constant + ROI * ROI * time pressure + switch to check * time pressure + ROI * switch to check * time pressure	-0.073581973	-0.099626823	-0.017103507	0.068252167	0.026908786	0.113609081	0.045775485	0.087009056	0.16093205	0.093230716	0.10616715	0.030554291	0.110410493	-0.007334298	0.022097357	-0.045184339	0.093073558	-0.009248126	-0.013817211	0.138044626	0.017882891	0.058771531	0.150864236
	pre-PD switch to check (successful) and switch to forage	ROI	SN	Hb	2.266690701	22	6.352601156	4.98s-9.99s	0.093727668	0.19830765	0.051587867	1.946557007	202	switch to check + timepressure + time + reward + ROI + constant + ROI * ROI * time pressure + switch to check * time pressure + ROI * switch to check * time pressure	-0.234614173	0.042776465	0.113215367	0.045170418	0.088351775	0.106283859	0.516396973	0.146130201	-0.094223869	-0.014791977	0.238234854	-0.160913504	0.192853977	-0.065981303	-0.08003862	0.144234042	0.423319293	0.433574993	-0.133642127	0.093608605	0.117750601	-0.095293389	0.333333911
	pre-PD switch to check (successful) and switch to forage	constant	SN	Hb	-4.632362913	22	5.271676301	4.98s-9.99s	-0.065249189	0.067551728	0.001136322	-3.254399996	31	switch to check + timepressure + time + reward + ROI + constant + ROI * ROI * time pressure + switch to check * time pressure + ROI * switch to check * time pressure	-0.011377667	-0.124990983	-0.105762025	-0.006237827	-0.071185048	-0.050697068	-0.111855604	-0.08112988	-0.10979831	-0.138535782	-0.149468235	-0.016702644	0.024877969	-0.096801931	0.008291713	-0.088534558	0.109834624	-0.050634019	0.025025551	-0.107343877	-0.069236883	-0.103893969	-0.174574899
	pre-PD switch to check (successful) and switch to forage	ROI * switch to check	SN	Hb	-0.763247057	22	6.843930636	4.98s-9.99s	-0.016212905	0.101873125	0.484212173	-0.699543924	115	switch to check + timepressure + time + reward + ROI + constant + ROI * ROI * time pressure + switch to check * time pressure + ROI * switch to check * time pressure	0.060799126	-0.023671147	0.026682337	0.016784088	0.053015196	0.017961012	-0.168498866	0.032507835	-0.101767054	-0.137631496	-0.047924151	-0.065263556	0.098412227	0.105369864	-0.055664808	0.084579387	0.100711719	-0.231119508	-0.148241252	0.019606209	-0.108962661	-0.066272239	0.165690913
	pre-PD switch to check (successful) and switch to forage	ROI * time pressure	SN	Hb	-1.948276001	22	8.612716763	4.98s-9.99s	-0.068683456	0.16906962	0.044708481	-2.007386913	72	switch to check + timepressure + time + reward + ROI + constant + ROI * ROI * time pressure + switch to check * time pressure + ROI * switch to check * time pressure	0.088297904	0.043792982	0.129869265	-0.168762014	-0.065761944	-0.028026108	-0.254100016	-0.075022096	-0.14329143	-0.084236867	-0.05315304	-0.505084933	-0.071586771	0.297938807	-0.372325415	-0.000433741	-0.032109977	-0.157769404	-0.082790607	-0.034377739	0.144223542	0.027705434	-0.182715317
	pre-PD switch to check (successful) and switch to forage	switch to check * time pressure	SN	Hb	-0.478188239	22	6.156069364	4.98s-9.99s	-0.015888217	0.159345646	0.831401318	-0.212904673	131	switch to check + timepressure + time + reward + ROI + constant + ROI * ROI * time pressure + switch to check * time pressure + ROI * switch to check * time pressure	0.174478718	-0.385522609	-0.16292978	-0.080742474	0.182727777	-0.215250139	0.032589089	0.021724137	0.015966885	-0.107573334	-0.099748582	0.170038068	0.167883154	0.196020001	0.166971872	0.056572575	-0.026261524	-0.070962696	0.005819582	-0.112124767	-0.038679667	0.0587822	-0.315207486
5F	pre-PD switch to check (successful) and switch to forage	ROI * switch to check * time pressure	SN	Hb	-2.371736344	22	8.612716763	4.98s-9.99s	-0.097896205	0.197953582	0.014966186	-2.433196259	58	switch to check + timepressure + time + reward + ROI + constant + ROI * ROI * time pressure + switch to check * time pressure + ROI * switch to check * time pressure	0.277766128	-0.070518067	0.153466406	-0.104803325	-0.075461997	-0.08560724	-0.414642932	-0.110822847	-0.103630644	-0.049184367	-0.097796108	-0.654267871	-0.023209999	0.127435438	-0.468461649	-0.052968786	-0.02343618	-0.071760943	-0.138709942	-0.149082437	0.01320401	0.042928275	-0.172047634
	pre-PD switch to check (successful) and switch to forage	switch to check	VTA	Hb	-2.461638071	22	7.040462428	4.98s-9.99s	-0.044234399	0.086178682	0.010623171	-2.554856072	54	switch to check + timepressure + time + reward + ROI + constant + ROI * ROI * time pressure + switch to check * time pressure + ROI * switch to check * time pressure	-0.157744289	0.020880118	-0.088707145	-0.114841699	-0.238058495	0.034457488	-0.015028544	-0.107742534	0.011601384	0.012205258	-0.108547649	-0.061503174	0.008801217	-0.083130313	0.207531334	-0.028731236	-0.043999517	-0.006958139	-0.081245884	-0.029044329	-0.048985495	-0.116012723	0.017413193
	pre-PD switch to check (successful) and switch to forage	timepressure	VTA	Hb	1.776285366	22	6.942196532	4.98s-9.99s	0.048489528	0.130917932	0.144312679	1.459917755	186	switch to check + timepressure + time + reward + ROI + constant + ROI * ROI * time pressure + switch to check * time pressure + ROI * switch to check * time pressure	0.258764531	-0.064202526	-0.003254651	0.013490727	0.103662203	-0.067574572	0.107303636	-0.03595519	0.024050328	0.252822713	-0.106142455	0.010140461	0.129512965	0.226653896	-0.152666847	0.20163554	0.02446829	-0.036039738	-0.050262742	0.212506916	-0.177429179	0.202513403	0.041261433
	pre-PD switch to check (successful) and switch to forage	time	VTA	Hb	3.31336342	22	9.595375723	4.98s-9.99s	0.057435042	0.083132681	0.00679084	2.706930838	227	switch to check + timepressure + time + reward + ROI + constant + ROI * ROI * time pressure + switch to check * time pressure + ROI * switch to check * time pressure	-0.000647716	0.095412143	0.070554975	0.184490382	-0.103599876	0.094548606	0.147136367	0.022124753	-0.015234809	0.103023158	0.044943804	0.084261573	0.029773041	-0.037357402	0.122984572	0.145424432	0.064954419	-0.142096691	0.097313623	0.14483922	0.111783522	0.100714944	-0.044341074
	pre-PD switch to check (successful) and switch to forage	reward	VTA	Hb	2.106356547	22	9.693641618	4.98s-9.99s	0.028442276	0.06475844	0.038619639	2.06821682	206	switch to check + timepressure + time + reward + ROI + constant + ROI * ROI * time pressure + switch to check * time pressure + ROI * switch to check * time pressure	-0.135961585	0.007100822	-0.033669685	0.03544483	-0.057304255	-0.032382154	0.052522296	0.070417092	0.094134844	0.067966108	0.088201487	-0.012530892	0.045204161	0.022719765	0.149052008	0.081433869	0.080081232	-0.05805228	0.027711334	0.031759167	0.009944588	0.004682792	0.115696803
	pre-PD switch to check (successful) and switch to forage	ROI	VTA	Hb	1.633085805	22	7.040462428	4.98s-9.99s	0.047212288	0.138646837	0.113746038	1.581577568	190	switch to check + timepressure + time + reward + ROI + constant + ROI * ROI * time pressure + switch to check * time pressure + ROI * switch to check * time pressure	-0.045619696	0.028800904	0.059755229	-0.01043736	0.009368542	0.028280616	-0.159018563	0.21221602	0.125431642	-0.065974816	0.005199787	-0.136501047	0.090829634	0.28377783	0.125866439	0.068703116	0.311390335	0.231116364	-0.123513956	0.108882412	-0.222375975	0.014316412	0.145388767
	pre-PD switch to check (successful) and switch to forage	constant	VTA	Hb	-3.945107779	22	5.566473988	4.98s-9.99s	-0.051764565	0.062927085	0.001405252	-3.19357009	33	switch to check + timepressure + time + reward + ROI + constant + ROI * ROI * time pressure + switch to check * time pressure + ROI * switch to check * time pressure	-0.046184144	-0.124808078	-0.00865503	-0.013918055	-0.05801287	0.057671992	-0.057675953	-0.07185358	-0.056623736	-0.072826418	-0.129779074	-0.01756419	-0.013011176	-0.060058337	-0.075271199	-0.134101435	0.073824085	-0.114898292	0.012841604	-0.046287965	0.010131802	-0.04499588	-0.198529061
	pre-PD switch to check (successful) and switch to forage	ROI * switch to check	VTA	Hb	0.323259865	22	6.942196532	4.98s-9.99s	0.009627296	0.14282902	0.761013972	0.304149532	148	switch to check + timepressure + time + reward + ROI + constant + ROI * ROI * time pressure + switch to check * time pressure + ROI * switch to check * time pressure	-0.078355947	0.002319418	-0.105501748	-0.010422496	0.141136255	-0.016864868	-0.187630668	0.177520582	0.010740307	-0.101415332	0.020702054	0.288156839	-0.038729038	0.084960494	0.063267294	-0.140730052	0.111870662	-0.094169675	0.292336919	0.11023294	-0.24881393	-0.166674192	0.107491991
	pre-PD switch to check (successful) and switch to forage	ROI * time pressure	VTA	Hb	-0.718380258	22	9.791907514	4.98s-9.99s	-0.024495921	0.163532209	0.503413211	-0.669128971	116	switch to check + timepressure + time + reward + ROI + constant + ROI * ROI * time pressure + switch to check * time pressure + ROI * switch to check * time pressure	-0.109298446	0.137695651	0.130027339	-0.171394832	0.118909235	-0.313013666	0.145352727	0.129187873	0.230119059	-0.163205883	-0.140933097	-0.105184731	0.305139324	-0.019447465	0.070449422	-0.073670669	-0.126696249	-0.287262797	-0.045065022	-0.208752357	-0.096849501	0.072683123	-0.042195223
	pre-PD switch to check (successful) and switch to forage	switch to check * time pressure	VTA	Hb	-0.232131593	22	6.156069364	4.98s-9.99s	-0.007623765	0.157506743	0.807757802	-0.243319626	130	switch to check + timepressure + time + reward + ROI + constant + ROI * ROI * time pressure + switch to check * time pressure + ROI * switch to check * time pressure	0.32164927	-0.245272915	-0.038779127	0.019172662	0.055435273	-0.174004518	-0.072448711	-0.05762745	-0.133362728	0.083602485	-0.08830929	0.213259617	0.134277742	0.050579996	-0.174236869	0.076676442	-0.058546676	0.030373229	0.079815068	0.121062301	-0.256871529	0.205286249	-0.26707711
5G	pre-PD switch to check (successful) and switch to forage	ROI * switch to check * time pressure	VTA	Hb	-3.620667942	22	8.710982659	4.98s-9.99s	-0.098049219	0.129873146	0.003175164	-2.950250464	41	switch to check + timepressure + time + reward + ROI + constant + ROI * ROI * time pressure + switch to check * time pressure + ROI * switch to check * time pressure	0.146989901	-0.204640899	0.136556241	-0.202040996	-0.131120686	-0.251064096	-0.301546176	0.060369801	-0.035532403	-0.121049169	0.005743221	-0.077650943	-0.039162135	0.070680677	-0.289922321	-0.020526419	-0.130107095	-0.264580022	-0.085436402	-0.14737771	-0.20170742	-0.015210696	-0.156796299
	pre-PD switch to check (successful) and switch to forage	switch to check	DRN	Hb	-2.836502911	22	4.976878613	4.98s-9.99s	-0.064723764	0.109432028	0.016270915	-2.402781305	59	switch to check + timepressure + time + reward + ROI + constant + ROI * ROI * time pressure + switch to check * time pressure + ROI * switch to check * time pressure	-0.287594341	-0.07909509	0.031214489	-0.043776798	-0.19246219	-0.080011043	0.063485034	0.010486925	-0.018964786	-0.127439294	-0.090602844	-0.075487986	-0.185177918	0.139783082	-0.223253725	0.046340971	-0.084152258	0.089491972	-0.135288792	-0.056964214	-0.15922546	-0.118900406	0.088948107
	pre-PD switch to check (successful) and switch to forage	timepressure	DRN	Hb	3.697000674	22	4.976878613	4.98s-9.99s	0.117032793	0.151817543	0.003175164	2.950250464	235	switch to check + timepressure + time + reward + ROI + constant + ROI * ROI * time pressure + switch to check * time pressure + ROI * switch to check * time pressure	0.266891053	-0.12027487	0.113409478	-0.110088731	0.335023142	0.14547794	0.07666356	0.075452052	0.052891171	0.120272908	0.017622539	-0.046198881	0.238725728	0.26515386	0.238861898	-0.008506843	-0.000699214	0.220906895	0.070231375	0.133533876	0.401170926	0.335795854	-0.130561476
	pre-PD switch to check (successful) and switch to forage	time	DRN	Hb	0.585821917	22	5.369942197	4.98s-9.99s	0.00878793	0.071942397	0.429067256	0.790788784	164	switch to check + timepressure + time + reward + ROI + constant + ROI * ROI * time pressure + switch to check * time pressure + ROI * switch to check * time pressure	0.021722127	0.011220962	0.010048651	-0.093408278	0.028178942	-0.005771749	-0.00309724	0.037803826	0.144356867	0.028584407	0.008308955	0.036662471	-0.087745261	0.022279523	0.077079381	0.085528755	-0.08119715	0.058187798	-0.099298903	-0.08012678	0.124879193	0.070317858	-0.11239196
	pre-PD switch to check (successful) and switch to forage	reward	DRN	Hb	3.755837321	22	9.988439306	4.98s-9.99s	0.051143965	0.065305767	0.0012642	3.223985043	244	switch to check + timepressure + time + reward + ROI + constant + ROI * ROI * time pressure + switch to check * time pressure + ROI * switch to check * time pressure	0.008131	0.008906118	-0.022543953	0.12148668	0.070268247	0.031556337	0.10239203	0.010034574	-0.001169815	-0.01601288	0.049323419	0.017388492	0.012317872	0.09755045	0.005318385	0.029262201	0.035798725	0.03757045	-0.054190904	0.159657693	0.18668337	0.17045475	0.116127941
	pre-PD switch to check (successful) and switch to forage	ROI	DRN	Hb	-3.46888156	22	5.861271676	4.98s-9.99s	-0.126778042	0.175274399	0.003859525	-2.889420557	43	switch to check + timepressure + time + reward + ROI + constant + ROI * ROI * time pressure + switch to check * time pressure + ROI * switch to check * time pressure	-0.229048854	-0.244777346	-0.119808415	-0.213679518	-0.053150446	-0.103068305	-0.096667	-0.436752788	0.07376938	-0.244324589	-0.148635928	-0.450587661	0.006010583	0.098931657	-0.283294293	-0.108699802	0.032247913	-0.303068201	-0.209366731	0.085837711	0.17427707	-0.274602616	0.132563212
	pre-PD switch to check (successful) and switch to forage	constant	DRN	Hb	-2.693253148	22	5.173410405	4.98s-9.99s	-0.045814144	0.081580491	0.020803242	-2.311536446	62	switch to check + timepressure + time + reward + ROI + constant + ROI * ROI * time pressure + switch to check * time pressure + ROI * switch to check * time pressure	-0.038175492	-0.009941149	-0.097379394	0.066565459	-0.063082306	-0.060618113	-0.100487024	-0.060973438	-0.075943674	0.039534659	-0.118544036	0.095569732	0.006777137	-0.157837248	0.013968592	-0.160020744	0.048365621	-0.163051599	0.062000059	-0.070343403	-0.019510703	0.005238981	-0.195837217
	pre-PD switch to check (successful) and switch to forage	ROI * switch to check	DRN	Hb	1.90720983	22	8.023121387	4.98s-9.99s	0.045408822	0.114184113	0.041569752	2.037801867	205	switch to check + timepressure + time + reward + ROI + constant + ROI * ROI * time pressure + switch to check * time pressure + ROI * switch to check * time pressure	0.282905222	-0.03228859	0.044427871	0.001664284	0.082758513	0.070770856	0.301652445	0.039908373	0.134226994	0.036777226	-0.082967928	-0.049027065	-0.236674789	0.155726929	0.066721675	0.003712477	-0.026495761	-0.006329051	0.034514986	-0.056676024	0.118734861	0.054948545	0.105410868
	pre-PD switch to check (successful) and switch to forage	ROI * time pressure	DRN	Hb	-2.108940836	22	7.433526012	4.98s-9.99s	-0.072780583	0.165506498	0.041569752	-2.037801867	71	switch to check + timepressure + time + reward + ROI + constant + ROI * ROI * time pressure + switch to check * time pressure + ROI * switch to check * time pressure	-0.019287795	-0.195870458	-0.18997901	-0.152716644	-0.523035207	0.044110295	-0.203843095	0.059487572	0.00110126	-0.160044403	0.091157112	-0.136643618	0.309455304	-0.163144542	-0.064017643	0.126769466	0.006733088	0.027985302	0.05466404	-0.034699347	-0.138903777	-0.227485653	-0.185745647
	pre-PD switch to check (successful) and switch to forage	switch to check * time pressure	DRN	Hb	1.566659974	22	4.976878613	4.98s-9.99s	0.059287217	0.181488971	0.201451172	1.277428036	180	switch to check + timepressure + time + reward + ROI + constant + ROI * ROI * time pressure + switch to check * time pressure + ROI * switch to check * time pressure	0.325139015	-0.284171572	0.064934235	-0.051597825	0.251020646	-0.032085568	0.156930549	-0.014827888	-0.092665929	-0.089004211	0.034354541	-0.078014096	0.118474448	0.245736475	0.260647074	-0.104927785	-0.000268794	0.180036023	0.02663606	0.019225867	0.394560986	0.296357141	-0.262883391
5H	pre-PD switch to check (successful) and switch to forage	ROI * switch to check * time pressure	DRN	Hb	-2.011072704	22	7.433526012	4.98s-9.99s	-0.077964324	0.185922549	0.035849373	-2.098631773	69	switch to check + timepressure + time + reward + ROI + constant + ROI * ROI * time pressure + switch to check * time pressure + ROI * switch to check * time pressure	0.030563933	-0.183621218	-0.11550946	-0.088507833	-0.411966513	0.097203425	-0.42232474	0.089982684	-0.054452451	-0.033336179	0.028793604	-0.185409448	0.383145919	-0.130719753	-0.120280316	0.154706368	0.065881217	-0.065202244	0.054042072	-0.26868829	-0.121845354	-0.336936743	-0.158698137
	pre-PD switch to check and switch to forage	switch to check	SN	Hb	-2.858533114	22	7.23699422	4.98s-9.99s	-0.032511732	0.054545735	0.004249713	-2.859005604	44	switch to check + timepressure + time + reward + ROI + constant + ROI * ROI * time pressure + switch to check * time pressure + ROI * switch to check * time pressure	0.051029959	-0.125811802	-0.040679559	-0.084558158	0.141191418	-0.033259198	-0.057296609	-0.022546812	-0.049843626	-0.011714978	-0.050451248	0.013874511	-0.019302956	0.017021001	-0.089044789	-0.093113373	-0.057201098	-0.001246717	-0.041740607	-0.059723257	-0.048424608	-0.026006149	-0.058921181
	pre-PD switch to check and switch to forage	timepressure	SN	Hb	5.607095312	22	4.976878613	4.98s-9.99s	0.094196117	0.080567331	0.000206749	3.710624295	260	switch to check + timepressure + time + reward + ROI + constant + ROI * ROI * time pressure + switch to check * time pressure + ROI * switch to check * time pressure	0.04693692	0.155962059	0.085624416	0.08881504	0.099390925	0.073581714	0.16542763	-0.021970444	0.208413143	0.216415101	-0.004252881	0.025184322	0.201885968	0.12220166	0.170732669	-0.047485914	-0.020498986	0.094716331	0.138529096	0.007958103	0.03173202	0.143770144	0.183441645
	pre-PD switch to check and switch to forage	time	SN	Hb	3.25075598	22	9.988439306	4.98s-9.99s	0.049169268	0.072539289	0.005644287	2.767760744	229	switch to check + timepressure + time + reward + ROI + constant + ROI * ROI * time pressure + switch to check * time pressure + ROI * switch to check * time pressure	0.02843036	0.130776748	0.038134933	0.032922884	0.004523156	0.027740825	0.080431791	-0.023084127	-0.012061285	0.157429873	-0.045712149	0.048260637	0.123807434	0.064140402	0.09846183	-0.035903215	0.029469639	0.107598216	0.001396658	0.164384765	0.117828483	0.118362956	-0.126447645
	pre-PD switch to check and switch to forage	reward	SN	Hb	2.950394432	22	9.988439306	4.98s-9.99s	0.035363054	0.05748223	0.017674556	2.372366352	216	switch to check + timepressure + time + reward + ROI + constant + ROI * ROI * time pressure + switch to check * time pressure + ROI * switch to check * time pressure	-0.008152019	0.01076339	-0.079374851	0.026681582	-0.009853884	0.070057121	-0.003195188	0.048248691	0.148974133	0.094644037	0.08420025	0.086876168	0.078247567	-0.000251072	0.021932116	-0.044501975	0.086838157	-0.035557707	-0.014193767	0.108522899	-0.000406504	0.09933491	0.043516193
	pre-PD switch to check and switch to forage	ROI	SN	Hb	2.871390922	22	9.89017341	4.98s-9.99s	0.084635195	0.141358717	0.011588242	2.524441118	221	switch to check + timepressure + time + reward + ROI + constant + ROI * ROI * time pressure + switch to check * time pressure + ROI * switch to check * time pressure	0.110247381	0.192760509	-0.052835022	-0.006499669	-0.051304594	0.09438302	0.161047932	0.23439247	0.064861282	0.06641188	0.079924547	-0.119063419	0.153172484	-0.090700784	0.029441453	-0.047599654	0.416803225	0.376981198	-0.115073476	0.111667407	0.156901511	0.008784369	0.17190544
	pre-PD switch to check and switch to forage	constant	SN	Hb	-4.728674649	22	6.156069364	4.98s-9.99s	-0.044424354	0.045055271	0.000735319	-3.376059809	27	switch to check + timepressure + time + reward + ROI + constant + ROI * ROI * time pressure + switch to check * time pressure + ROI * switch to check * time pressure	-0.074074368	-0.064254558	-0.036730476	0.004730175	-0.081369244	-0.040043068	-0.097719602	-0.052447474	-0.020717213	-0.052290068	-0.086427019	-0.051426253	0.024616771	-0.003921169	-0.037104999	-0.099358527	0.032392572	-0.031518307	0.052791503	-0.09022132	-0.069520782	-0.024775899	-0.122370828
	pre-PD switch to check and switch to forage	ROI * switch to check	SN	Hb	-1.241654176	22	9.988439306	4.98s-9.99s	-0.018440389	0.071225146	0.361532617	-0.912448597	108	switch to check + timepressure + time + reward + ROI + constant + ROI * ROI * time pressure + switch to check * time pressure + ROI * switch to check * time pressure	-0.003917762	0.033222881	0.067147176	-0.013580037	0.050460393	-0.011601141	-0.004733633	0.001886312	-0.034612222	-0.163179983	-0.07145343	-0.013996212	-0.10899172	0.01864046	-0.018488812	-0.016998088	0.023218184	-0.171888079	0.058027516	0.110999632	-0.034983074	-0.133173146	0.013865831
	pre-PD switch to check and switch to forage	ROI * time pressure	SN	Hb	0.334262606	22	7.335260116	4.98s-9.99s	0.004930826	0.070745002	0.523008992	0.638714018	159	switch to check + timepressure + time + reward + ROI + constant + ROI * ROI * time pressure + switch to check * time pressure + ROI * switch to check * time pressure	-0.060148999	-0.150132448	0.028615564	-0.044645749	0.105231063	-0.004310503	0.047403598	0.095846713	0.004854193	-0.042456005	-0.002967242	-0.146606449	-0.061528488	0.063410071	0.060656475	-0.031693945	0.004090896	-0.037129301	0.026584969	0.115254314	0.022618636	0.070206772	0.050254852
	pre-PD switch to check and switch to forage	switch to check * time pressure	SN	Hb	0.421258019	22	6.25433526	4.98s-9.99s	0.003922964	0.044661167	0.60511832	0.517054205	155	switch to check + timepressure + time + reward + ROI + constant + ROI * ROI * time pressure + switch to check * time pressure + ROI * switch to check * time pressure	0.053791815	-0.061830599	-0.027970261	0.033136002	-0.083565296	-0.01333601	0.00781364	-0.035488087	0.028541946	0.018625786	-0.019679819	0.004704851	0.031237682	0.062005538	0.047771792	-0.01485168	-0.002076788	0.00588436	-0.065140912	-0.051032258	0.025643622	0.07824689	0.067795959
5B	pre-PD switch to check and switch to forage	ROI * switch to check * time pressure	SN	Hb	2.347285514	22	6.352601156	4.98s-9.99s	0.028034886	0.05727918	0.030814367	2.15946168	209	switch to check + timepressure + time + reward + ROI + constant + ROI * ROI * time pressure + switch to check * time pressure + ROI * switch to check * time pressure	0.009678576	0.071838112	0.041778218	-0.03604721	0.184042336	0.063147662	-0.020244806	-0.043395144	0.042029452	0.087070291	0.043780968	0.091046487	0.040244819	-0.006777716	0.015358569	-0.078928707	0.05187122	-0.054507504	0.055645122	0.011473952	0.061272493	-0.018981011	0.033406195
	pre-PD switch to check and switch to forage	switch to check	VTA	Hb	3.611520654	22	4.976878613	4.98s-9.99s	0.04048097	0.053755725	0.003859525	2.889420557	233	switch to check + timepressure + time + reward + ROI + constant + ROI * ROI * time pressure + switch to check * time pressure + ROI * switch to check * time pressure	0.014850175	0.121362004	0.001287146	4.83E-05	0.090849026	0.010235425	0.111714678	0.0763483	0.022665258	0.08907505	-0.013655553	1.02E-05	-0.049652529	0.057111788	0.039971778	0.135971728	-0.015689569	0.031004361	-0.04189078	-0.007025717	0.091799144	0.0723397	0.092332415
	pre-PD switch to check and switch to forage	timepressure	VTA	Hb	1.497786427	22	6.25433526	4.98s-9.99s	0.026508399	0.084878468	0.113746038	1.581577568	190	switch to check + timepressure + time + reward + ROI + constant + ROI * ROI * time pressure + switch to check * time pressure + ROI * switch to check * time pressure	0.042097829	0.04617085	-0.002052152	0.021852732	-0.12308571	-0.008292871	0.083068991	-0.017082081	0.011642281	0.180512371	0.007428365	-0.168566828	0.116390247	0.189340292	-0.049935408	0.07244647	-0.001871273	0.017424419	-0.061819911	0.112884991	-0.001351493	0.035842578	0.106648496
	pre-PD switch to check and switch to forage	time	VTA	Hb	3.716046046	22	9.791907514	4.98s-9.99s	0.048223841	0.062236423	0.003175164	2.950250464	235	switch to check + timepressure + time + reward + ROI + constant + ROI * ROI * time pressure + switch to check * time pressure + ROI * switch to check * time pressure	-0.028301108	0.065340602	0.079608221	0.145241487	-0.046821054	0.099937542	0.05788206	-0.04064663	0.01099633	0.087523846	0.009872748	0.101107697	0.067232393	0.023304026	0.088239829	0.126219838	0.091668447	-0.046260271	0.027131997	0.12133649	0.103488737	0.031569781	-0.066524671
	pre-PD switch to check and switch to forage	reward	VTA	Hb	3.489427755	22	9.497109827	4.98s-9.99s	0.034952958	0.048038965	0.003175164	2.950250464	235	switch to check + timepressure + time + reward + ROI + constant + ROI * ROI * time pressure + switch to check * time pressure + ROI * switch to check * time pressure	-0.0660225	0.065555975	0.004580566	0.009937922	-0.063692199	-0.006407564	0.004017324	0.039717105	0.082037984	0.052453566	0.119851605	0.012285119	0.075281032	0.030838038	0.114930759	0.07700894	0.049168413	-0.008274147	0.023272025	0.053882342	0.068765204	0.001601444	0.063129089
	pre-PD switch to check and switch to forage	ROI	VTA	Hb	4.570462536	22	9.988439306	4.98s-9.99s	0.124937832	0.131098503	0.00029531	3.619379435	257	switch to check + timepressure + time + reward + ROI + constant + ROI * ROI * time pressure + switch to check * time pressure + ROI * switch to check * time pressure	0.122826939	0.066610471	0.127959852	0.155829982	-0.027873888	-0.043079867	0.028985953	0.282993854	0.107964681	0.158790394	0.046828025	-0.001240597	0.189379368	0.142047977	0.126825574	0.239087768	0.307950457	0.490273961	-0.127384397	0.066490008	0.055519447	0.213422775	0.143361409
	pre-PD switch to check and switch to forage	constant	VTA	Hb	-3.612987548	22	6.25433526	4.98s-9.99s	-0.029779983	0.039529552	0.003502162	-2.91983551	42	switch to check + timepressure + time + reward + ROI + constant + ROI * ROI * time pressure + switch to check * time pressure + ROI * switch to check * time pressure	-0.032312434	-0.07690246	0.039689712	-0.063090259	-0.027656245	0.024110437	-0.055072975	-0.057513137	-0.00412074	-0.064485528	-0.090032578	-0.053234566	-0.000845884	-0.012848503	-0.017860534	-0.051280691	0.022184855	-0.015345845	0.020747202	-0.062940945	-0.001460487	0.001259403	-0.105927396
	pre-PD switch to check and switch to forage	ROI * switch to check	VTA	Hb	0.765363419	22	7.433526012	4.98s-9.99s	0.007778941	0.048743497	0.345750701	0.94286355	169	switch to check + timepressure + time + reward + ROI + constant + ROI * ROI * time pressure + switch to check * time pressure + ROI * switch to check * time pressure	0.005646014	0.003437964	0.024729915	0.010729244	-0.067282904	0.016202722	0.066994544	0.035174052	0.037965198	0.060076892	-0.073828212	0.01386858	-0.014098083	0.031311532	-0.061996743	0.046634898	0.008890075	0.102199422	0.066030106	-0.015984487	0.006922391	-0.089945204	-0.034762278
	pre-PD switch to check and switch to forage	ROI * time pressure	VTA	Hb	0.1777537	22	8.219653179	4.98s-9.99s	0.002853715	0.076993831	0.975736119	-0.030414953	137	switch to check + timepressure + time + reward + ROI + constant + ROI * ROI * time pressure + switch to check * time pressure + ROI * switch to check * time pressure	-0.010896719	-0.016089441	0.072386588	-0.052745732	-0.049198233	-0.108211985	0.055837759	0.005839114	-0.018634272	-0.004103866	-0.017890561	-0.186212096	-0.02412798	0.047670458	-0.030021686	0.090717443	0.068620862	0.005569512	-0.049449795	0.066753429	-0.005576972	0.213949972	0.011449655
	pre-PD switch to check and switch to forage	switch to check * time pressure	VTA	Hb	2.593855898	22	5.173410405	4.98s-9.99s	0.029725912	0.054960827	0.012630323	2.494026165	220	switch to check + timepressure + time + reward + ROI + constant + ROI * ROI * time pressure + switch to check * time pressure + ROI * switch to check * time pressure	0.075132782	-0.055870081	0.073040564	0.070384112	-0.111364001	-0.053507459	0.020716839	-0.017035758	0.009631994	0.041716595	0.136290177	0.069412717	0.034802674	0.099560504	-0.00815477	0.091078209	0.015702825	0.032269659	0.023140944	0.025931936	0.045773454	0.045196022	0.019846037
5C	pre-PD switch to check and switch to forage	ROI * switch to check * time pressure	VTA	Hb	2.061524272	22	5.76300578	4.98s-9.99s	0.024864473	0.057843521	0.033250395	2.129046726	208	switch to check + timepressure + time + reward + ROI + constant + ROI * ROI * time pressure + switch to check * time pressure + ROI * switch to check * time pressure	0.109848884	0.080623054	0.078304507	0.032593677	0.079749635	-0.079595803	-0.006059866	-0.1324783	0.028853146	0.024502598	0.109301165	0.064991462	-0.008951437	0.059626709	0.004672635	0.079083302	0.030543229	-0.018367023	-0.005945846	-0.033303003	0.026162901	0.027872453	0.019854792
	pre-PD switch to check and switch to forage	switch to check	DRN	Hb	-1.920193951	22	8.219653179	4.98s-9.99s	-0.03011427	0.075212696	0.059331739	-1.8857271	76	switch to check + timepressure + time + reward + ROI + constant + ROI * ROI * time pressure + switch to check * time pressure + ROI * switch to check * time pressure	0.026366229	0.018742402	-0.053306838	-0.029068638	-0.244831334	0.034563775	-0.058326351	-0.065318165	-0.035464972	0.026986721	0.034784926	0.028351914	0.121701761	-0.017377059	0.014055374	-0.144703825	-0.042694659	-0.13488033	0.004699901	-0.024400736	-0.022109517	-0.034387981	-0.0960108
	pre-PD switch to check and switch to forage	timepressure	DRN	Hb	4.180728949	22	5.271676301	4.98s-9.99s	0.03855766	0.044230574	0.001136322	3.254399996	245	switch to check + timepressure + time + reward + ROI + constant + ROI * ROI * time pressure + switch to check * time pressure + ROI * switch to check * time pressure	0.014560251	0.002506783	0.055013627	-0.029075663	0.046918337	0.091242685	0.065676806	0.094307125	0.013282031	0.100460868	0.061728944	-0.019382404	0.083616002	-0.006098705	0.04960145	0.000237863	-0.046946478	0.125746062	0.016867391	0.042053946	0.048856213	0.046418743	0.029234296
	pre-PD switch to check and switch to forage	time	DRN	Hb	0.01260201	22	6.057803468	4.98s-9.99s	0.000171562	0.065289727	0.784288602	0.273734579	147	switch to check + timepressure + time + reward + ROI + constant + ROI * ROI * time pressure + switch to check * time pressure + ROI * switch to check * time pressure	0.072287065	0.003640819	-0.031683949	-0.064849237	0.005059827	-0.032863359	-0.027742782	0.013022605	0.028014127	0.067721551	-0.048093331	0.008465317	-0.064784294	0.041391588	0.074298879	-0.143229404	0.075216327	0.117741559	-0.104097554	-0.087623137	0.039958407	0.027293269	0.034801631
	pre-PD switch to check and switch to forage	reward	DRN	Hb	3.64286915	22	8.809248555	4.98s-9.99s	0.04240879	0.055831105	0.001405252	3.19357009	243	switch to check + timepressure + time + reward + ROI + constant + ROI * ROI * time pressure + switch to check * time pressure + ROI * switch to check * time pressure	0.002943851	0.072866414	0.0217116	0.027538253	-0.088007003	-0.017435543	0.023889552	0.052233782	0.035679088	0.055859622	0.018594954	0.053576807	0.08290061	0.019983371	0.073396892	0.00885506	0.068838302	-0.024163973	0.015326912	0.107894271	0.115222519	0.196467863	0.051228958
	pre-PD switch to check and switch to forage	ROI	DRN	Hb	-4.032496201	22	5.566473988	4.98s-9.99s	-0.140841028	0.167501668	0.0012642	-3.223985043	32	switch to check + timepressure + time + reward + ROI + constant + ROI * ROI * time pressure + switch to check * time pressure + ROI * switch to check * time pressure	-0.193208264	-0.17231054	-0.182678091	-0.277688039	-0.204561083	-0.082910987	-0.088366354	-0.435304902	0.069361772	-0.371548669	-0.196767438	-0.442572315	-0.080726035	0.188807673	-0.255254423	-0.265478264	0.117049592	-0.145099016	-0.173109238	0.091783959	-0.070024839	-0.11893996	0.050201822
	pre-PD switch to check and switch to forage	constant	DRN	Hb	-2.120422181	22	5.369942197	4.98s-9.99s	-0.02322113	0.052520026	0.068016545	-1.824897194	78	switch to check + timepressure + time + reward + ROI + constant + ROI * ROI * time pressure + switch to check * time pressure + ROI * switch to check * time pressure	-0.033597905	0.010506596	-0.058095488	0.04420554	-0.00496612	-0.059330144	-0.070304637	-0.020127198	-0.025951891	0.034998262	-0.101094728	0.075980406	-0.054901767	-0.100270313	-0.00862537	-0.093474803	0.054045375	-0.065716061	0.023679792	0.014590363	0.010962051	-0.008364642	-0.098233315
	pre-PD switch to check and switch to forage	ROI * switch to check	DRN	Hb	-1.747005674	22	6.352601156	4.98s-9.99s	-0.025578477	0.070217325	0.077720651	-1.764067288	80	switch to check + timepressure + time + reward + ROI + constant + ROI * ROI * time pressure + switch to check * time pressure + ROI * switch to check * time pressure	-0.011760742	-0.082506318	-0.004844576	-0.05438882	-0.177800229	-0.051757348	0.030823944	0.049583948	0.021054638	-0.016714287	-0.057824459	0.086669598	0.092880052	0.107276863	-0.133559638	-0.022277383	-0.05130953	-0.043093235	-0.021244398	-0.067501816	-0.065051814	-0.005009862	-0.109949558
	pre-PD switch to check and switch to forage	ROI * time pressure	DRN	Hb	-1.181936669	22	5.76300578	4.98s-9.99s	-0.012089305	0.049053618	0.429067256	-0.790788784	112	switch to check + timepressure + time + reward + ROI + constant + ROI * ROI * time pressure + switch to check * time pressure + ROI * switch to check * time pressure	-0.047333626	-0.041422894	0.007188449	-0.022576931	-0.043997428	0.022678916	-0.002514572	0.046443699	-0.052679719	-0.004755472	-0.043761824	0.063338054	-0.0189789	-0.005957417	0.013092375	0.060821545	-0.04114815	-0.021677907	-0.043871658	0.053374706	-0.149352081	0.047126872	-0.05209005
	pre-PD switch to check and switch to forage	switch to check * time pressure	DRN	Hb	-1.593824961	22	6.942196532	4.98s-9.99s	-0.019825018	0.059653631	0.260439365	-1.12535327	101	switch to check + timepressure + time + reward + ROI + constant + ROI * ROI * time pressure + switch to check * time pressure + ROI * switch to check * time pressure	0.019784016	-0.077557222	0.036337679	-0.13307247	-0.16135635	-0.016401529	0.006474953	-0.050977039	0.009122617	-0.074422264	0.080982849	0.025747305	0.025006984	0.01569252	0.044304728	0.010532395	-0.008542434	-0.048251135	0.031497921	-0.098079002	-0.037007297	-0.052595008	-0.003197628
5D	pre-PD switch to check and switch to forage	ROI * switch to check * time pressure	DRN	Hb	2.348502133	22	5.271676301	4.98s-9.99s	0.024998173	0.051048294	0.041569752	2.037801867	205	switch to check + timepressure + time + reward + ROI + constant + ROI * ROI * time pressure + switch to check * time pressure + ROI * switch to check * time pressure	0.074235175	-0.060392756	0.013225799	0.077404286	0.092538866	0.094707915	0.037190559	0.031174551	0.007811384	-0.049340168	0.077967197	-0.010418542	0.084842146	0.089370107	-0.002217024	-0.020408268	0.065069076	-0.029194283	0.013865825	-0.044179101	-0.04496172	0.036044543	0.040622415
