## Supplementary material for "An ancient subcortical circuit decides when to orient to threat in humans": Table S16

Figure	Condition	Regressor	ROI	Normal distribution	N	df	Time of avg selected peak (s)	Peak search window	Mean	SD	p_wilcoxon	z_wilcoxon	signedrank_wilcoxon	tail_wilcoxon	Full_model	Peak_vals_ 1	Peak_vals_ 2	Peak_vals_ 3	Peak_vals_ 4	Peak_vals_ 5	Peak_vals_ 6	Peak_vals_ 7	Peak_vals_ 8	Peak_vals_ 9	Peak_vals_10	Peak_vals_11	Peak_vals_12	Peak_vals_13	Peak_vals_14	Peak_vals_15	Peak_vals_16	Peak_vals_17	Peak_vals_18	Peak_vals_19	Peak_vals_20	Peak_vals_21	Peak_vals_22	Peak_vals_23
7Ai	switch to check, pre-PD phase	constant	ACC	FALSE	23	22	4.289017341	2.03s-4.98s	0.121523795	0.106771254	0.000162299	3.771454201	262	two_sided	time pressure + time + reward + constant	0.052461151	0.235753236	-0.003564889	0.149801041	0.229126826	0.01483854	0.285386547	0.129495609	0.021262668	0.250798196	0.071478299	0.02645013	-0.008272359	-0.045709528	0.301264396	0.209599268	0.043368582	0.167629675	0.246489353	-0.009053682	0.128246392	0.171573	0.126624833
7Aii	switch to check, pre-PD phase	time pressure	ACC	FALSE	23	22	4.976878613	2.03s-4.98s	0.211410872	0.11606612	3.09E-05	4.166848593	275	two_sided	time pressure + time + reward + constant	0.200070682	0.492800172	0.029188918	0.258464775	0.259038144	0.156247129	0.341038464	0.076242605	0.348927936	0.176430429	0.318121106	0.171368352	0.187726192	0.115726171	0.206874558	0.254842666	0.112172532	0.248662687	0.343494069	0.109921708	0.205511117	-0.020958748	0.270538387
7Ai	switch to check, pre-PD phase	constant	AI	FALSE	23	22	4.092485549	2.03s-4.98s	0.203481324	0.110811498	4.03E-05	4.106018687	273	two_sided	time pressure + time + reward + constant	0.249600146	0.35496749	0.287092101	0.331724642	0.330454538	-0.039484272	0.163486667	0.172284344	0.20260845	0.247859781	0.255982914	0.189756237	0.079238047	0.226417419	0.281010095	0.149868645	-0.037527621	0.083863662	0.196539398	0.278607869	0.073632433	0.309897169	0.292190297
7Aii	switch to check, pre-PD phase	time pressure	AI	FALSE	23	22	4.976878613	2.03s-4.98s	0.340339156	0.126353111	2.70E-05	4.197263546	276	two_sided	time pressure + time + reward + constant	0.386838627	0.482558286	0.142292157	0.3109876	0.352064096	0.105435907	0.444791693	0.132577776	0.452753383	0.178638933	0.501300379	0.28851282	0.465370648	0.337662942	0.339615294	0.452280497	0.197315527	0.286900532	0.405388046	0.233829377	0.447824598	0.521862525	0.360998942
7Ai	switch to check, pre-PD phase	constant	Hb	FALSE	23	22	4.583815029	2.03s-4.98s	0.099296888	0.09126513	0.000143609	3.801869154	263	two_sided	time pressure + time + reward + constant	0.017535163	0.16685478	-0.011358951	0.257798302	0.082118685	0.093541756	0.252933888	0.115614334	0.040184414	0.137622778	0.021926821	0.047978714	0.01287589	-0.084054734	0.169934893	0.048241594	0.078583054	0.01064465	0.114214299	0.234248609	0.239816954	0.140358747	0.096213774
7Aii	switch to check, pre-PD phase	time pressure	Hb	FALSE	23	22	4.976878613	2.03s-4.98s	0.167819259	0.094320992	3.09E-05	4.166848593	275	two_sided	time pressure + time + reward + constant	0.145534475	0.229232792	0.146892449	0.191128951	0.157884524	0.081996228	0.298545644	0.03851077	0.229789394	0.235108339	0.153779687	0.242594235	0.11368796	0.261923223	0.085103098	-0.007509379	0.025783247	0.319589683	0.277945579	0.169819029	0.266545141	0.024388141	0.171569739
7Ai	switch to check, pre-PD phase	constant	DRN	FALSE	23	22	2.421965318	2.03s-4.98s	0.063396546	0.101602681	0.009730248	2.585271025	223	two_sided	time pressure + time + reward + constant	-0.118475971	0.014918475	0.154335308	0.122200073	0.140460372	-0.055042192	0.00379433	0.112945783	-0.020462315	0.11150328	0.098695779	0.033882809	0.035010115	0.071643394	-0.202926645	0.197887389	0.200902301	0.122083629	0.149936425	0.087701522	-0.049389348	0.157214661	0.089301373
7Aii	switch to check, pre-PD phase	time pressure	DRN	FALSE	23	22	2.716763006	2.03s-4.98s	0.126564732	0.098575706	0.000126959	3.832284107	264	two_sided	time pressure + time + reward + constant	0.118984135	0.277680037	0.241949397	0.189826834	0.116109302	0.035800431	0.125662049	0.023436456	0.194260204	0.125484068	0.290583445	0.137730331	0.203130293	0.151727188	0.041709229	-0.129005409	0.02063138	0.213012098	0.036687939	0.043356447	0.18246753	0.075711921	0.194053529
7Ai	switch to check, post-PD phase	constant	ACC	FALSE	13	12	4.387283237	4.29s-4.39s	0.208822821	0.256848131	0.019897461	NA	75	right	proximity + time + reward + constant	0.610534786	0.041611651	0.61726359	-0.030646784	0.466800394	0.347567398	0.029506435	0.376649609	0.329281445	0.056798536	-0.002711826	-0.084186777	-0.04377179
7Aii	switch to check, post-PD phase	proximity	ACC	FALSE	13	12	4.976878613	4.98s-4.98s	0.201437855	0.123425617	0.00012207	NA	91	right	proximity + time + reward + constant	0.425208272	0.109542319	0.247644763	0.003266259	0.297924018	0.160944852	0.350689293	0.146571744	0.207518249	0.256616829	0.082357652	0.280872466	0.049535393
7Ai	switch to check, post-PD phase	constant	AI	FALSE	13	12	4.092485549	4.09s-4.09s	0.36465407	0.214586199	0.00012207	NA	91	right	proximity + time + reward + constant	0.4261721	0.226593705	0.893989546	0.156750059	0.331938224	0.467071313	0.089078354	0.489872987	0.588552727	0.225164041	0.23402404	0.374584396	0.236711414
7Aii	switch to check, post-PD phase	proximity	AI	FALSE	13	12	4.976878613	4.98s-4.98s	0.323393621	0.141145001	0.00012207	NA	91	right	proximity + time + reward + constant	0.44069226	0.240808935	0.237463622	0.32146189	0.667393284	0.363895891	0.363335973	0.097988046	0.347392431	0.417830169	0.184706701	0.292945818	0.228202049
7Ai	switch to check, post-PD phase	constant	Hb	FALSE	13	12	4.485549133	4.49s-4.58s	0.208473494	0.156907629	0.00012207	NA	91	right	proximity + time + reward + constant	0.129172854	0.044014274	0.409644524	0.055951845	0.386861978	0.205018879	0.090378682	0.261302121	0.428768883	0.123832314	0.437336824	0.106261611	0.031610635
7Aii	switch to check, post-PD phase	proximity	Hb	FALSE	13	12	4.976878613	4.98s-4.98s	0.204540991	0.10679566	0.00012207	NA	91	right	proximity + time + reward + constant	0.113013378	0.109490331	0.092927079	0.31518857	0.178275603	0.175709724	0.211061282	0.170168983	0.495049105	0.187267331	0.196755084	0.146898752	0.267227663
7Ai	switch to check, post-PD phase	constant	DRN	FALSE	13	12	2.323699422	2.32s-2.52s	0.086511416	0.14342806	0.040161133	NA	71	right	proximity + time + reward + constant	0.240470608	0.148529682	-0.068599452	-0.04127921	0.07376703	0.155179318	0.070387275	0.001667984	-0.086028589	0.265496587	0.0252523	0.378609329	-0.038804449
7Aii	switch to check, post-PD phase	proximity	DRN	FALSE	13	12	2.716763006	2.62s-2.82s	0.004453509	0.143151564	0.342407227	NA	52	right	proximity + time + reward + constant	0.093168413	0.062849992	0.082717502	-0.06500372	0.035960422	0.154527421	0.063055442	-0.111590374	-0.181892443	0.182722694	0.040951021	0.034398119	-0.333968867
7Bi	switch to forage, pre-PD phase	constant	PrG	FALSE	23	22	2.913294798	0.06s-4.98s	0.485535738	0.18640276	2.70159E-05	4.197263546	276	two_sided	time pressure + time + reward + constant	0.264538863	0.715396341	0.499786596	0.621938246	0.403746289	0.211362963	0.340407932	0.611962592	0.22357144	0.542153427	0.634524764	0.636935499	0.487645898	0.112131587	0.373693642	0.79815329	0.254493843	0.399034327	0.536117494	0.673834713	0.614503077	0.689392669	0.521996472
7Bii	switch to forage, pre-PD phase	reward	PrG (reward activity mask)	FALSE	23	22	4.583815029	0.06s-4.98s	0.047608957	0.085955877	0.016270915	2.402781305	217	two_sided	time pressure + time + reward + constant	0.205249117	0.191648158	0.022249953	0.081156504	0.201234444	-0.054992441	-0.00478184	0.102086359	0.051608696	0.1876448	0.069284142	0.087049928	0.023898318	-0.056798452	-0.068974969	0.009776272	0.003422138	-0.063381501	0.07376635	0.008347378	-0.038757013	0.069321895	-0.005052226
7Bi	switch to forage, pre-PD phase	constant	Striatum	FALSE	23	22	4.976878613	0.06s-4.98s	-0.110915321	0.08893204	0.000126959	-3.832284107	12	two_sided	time pressure + time + reward + constant	-0.196193222	-0.130492577	-0.102150688	-0.063379127	-0.330915744	-0.055926854	-0.155716464	-0.130964636	-0.22542804	-0.132960226	0.073594104	-0.171778012	0.065080706	-0.05950364	-0.083909574	-0.072141651	-0.11663869	-0.074105242	-0.19645886	-0.095672723	-0.105498972	-0.01279964	-0.177092606
7Bii	switch to forage, pre-PD phase	reward	Striatum	FALSE	23	22	3.994219653	0.06s-4.98s	0.080941042	0.06972364	8.72613E-05	3.923528967	267	two_sided	time pressure + time + reward + constant	0.229883259	0.204728187	0.069753201	0.072502821	0.124532178	0.087500036	0.038948024	0.007423495	0.019362467	0.146382345	0.17645268	0.135164863	0.049007908	0.11784592	0.14039724	-0.016175221	0.032028832	-0.014695226	0.063161344	-0.011328305	0.109821395	0.037416026	0.041530493
7Bi	switch to forage, post-PD phase	constant	PrG	FALSE	12	11	2.913294798	2.82s-2.91s	0.133570086	0.092224051	0.001220703	NA	75	right	proximity + time + reward + constant	-0.016435176	0.21063526	0.062277237	0.089284208	0.149267932	0.207353974	0.167483696	0.264743259	-0.009485167	0.099301944	0.24486866	0.133545201
7Bii	switch to forage, post-PD phase	reward	PrG (reward activity mask)	FALSE	12	11	4.682080925	4.39s-4.68s	0.027435355	0.044851893	0.031982422	NA	63	right	proximity + time + reward + constant	0.035999505	0.065958986	-0.017611036	-0.029760354	-0.056222065	0.003764927	0.074677484	0.036731724	0.076004326	0.075143257	0.051134957	0.013402554
7Bi	switch to forage, post-PD phase	constant	Striatum	FALSE	12	11	4.976878613	4.98s-4.98s	-0.024769207	0.04270857	0.046142578	NA	17	left	proximity + time + reward + constant	-0.04216677	-0.028811023	0.048898885	0.022433595	-0.063148934	-0.062730805	-0.021605942	-0.109075279	-0.022429566	0.003595417	-0.032006032	0.009815968
7Bii	switch to forage, post-PD phase	reward	Striatum	FALSE	12	11	4.092485549	3.9s-4.09s	0.099624577	0.078887742	0.001708984	NA	74	right	proximity + time + reward + constant	0.123842541	-0.073404695	0.118388151	0.165040354	0.141242111	0.157081919	0.103272121	0.020767307	0.017843136	0.135012554	0.071458666	0.214950765
7C	switch to check, pre-PD phase	ACC	Hb	FALSE	23	22	-0.68627451	-5s-5s	0.248673434	0.112582989	2.70159E-05	4.197263546	276	two_sided	time pressure + time + reward + ACC + constant + (ACC * time pressure)	0.050245956	0.372210352	0.14495345	0.118217212	0.23278964	0.221606947	0.263575631	0.440968243	0.337863844	0.304459838	0.401711043	0.19636399	0.1966396	0.028675767	0.278396466	0.145503883	0.305060974	0.417681891	0.275728551	0.284970954	0.359265118	0.185409512	0.157190122
7C	switch to check, post-PD phase	ACC	Hb	FALSE	13	12	-0.784313725	-0.78s--0.69s	0.215492387	0.090939163	0.00012207	NA	91	right	proximity + time + reward + ACC + constant + (ACC * proximity)	0.374730811	0.093281175	0.176834161	0.146002843	0.245059407	0.230537397	0.224691322	0.185727757	0.394139571	0.141597592	0.272126651	0.199784852	0.116887487
7D	switch to forage, pre-PD phase	AI*time pressure	DRN	FALSE	23	22	4.583815029	0.06s-4.98s	-0.065265365	0.120695759	0.020803242	-2.311536446	62	two_sided	time pressure + time + reward + AI + constant + (AI*time pressure)	0.07793543	0.173183947	-0.15431473	-0.035841326	-0.164800822	-0.087219195	-0.088297129	0.086951543	-0.046097922	-0.154070697	-0.322248345	-0.26722644	-0.035928283	-0.01874663	0.017614875	-0.169260366	-0.157222736	0.042130327	-0.095040463	0.006270024	-0.001036036	0.076592531	-0.184430958
7D	switch to forage, post-PD phase	AI*proximity	DRN	FALSE	12	11	4.485549133	4.49s-4.68s	-0.031552156	0.046817	0.046142578	NA	17	left	proximity + time + reward + AI + constant + (AI*proximity)	-0.102944637	-0.088360325	-0.002927026	-0.010965778	-0.096451738	-0.033567181	0.014171973	-0.079878348	0.008382187	0.0202487	-0.000797176	-0.005536529
